# Targeting CD19-positive lymphomas with the antibody-drug conjugate (ADC) loncastuximab tesirine: preclinical evidence as single agent and as combinatorial approach

**DOI:** 10.1101/2023.08.17.553668

**Authors:** Chiara Tarantelli, David Wald, Nicolas Munz, Filippo Spriano, Alessio Bruscaggin, Eleonora Cannas, Luciano Cascione, Eugenio Gaudio, Alberto J. Arribas, Shivaprasad Manjappa, Gaetanina Golino, Lorenzo Scalise, Emanuele Zucca, Anastasios Stathis, Patrick H. van Berkel, Davide Rossi, Paolo F. Caimi, Francesca Zammarchi, Francesco Bertoni

**Author notes:** Co-corresponding authors: Dr Chiara Tarantelli, Institute of Oncology Research, via Francesco Chiesa 5, 6500 Bellinzona, Switzerland., Prof. Francesco Bertoni, Institute of Oncology Research, via Francesco Chiesa 5, 6500 Bellinzona, Switzerland. first co-authors (Chiara Tarantelli, David Wald).

## Abstract

**Purpose:** Antibody-drug conjugates (ADCs) represent one of the most successful therapeutic approaches introduced in clinical practice in the last years. Loncastuximab tesirine (ADCT-402) is a CD19 targeting ADC, in which the antibody is conjugated through a protease cleavable dipeptide linker to a pyrrolobenzodiazepine (PBD) dimer warhead (SG3199). Based on the results of a phase 2 study, loncastuximab tesirine was recently approved for adult patients with relapsed/refractory large B-cell lymphoma.

**Experimental Design:** We assessed the activity of loncastuximab tesirine in *in vitro* and *in vivo* models of lymphomas, correlated its activity with CD19 expression levels and identified combination partners providing synergy with loncastuximab tesirine.

**Results:** Loncastuximab tesirine was tested across 60 lymphoma cell lines. Loncastuximab tesirine has strong cytotoxic activity in B-cell lymphoma cell lines and the *in vitro* activity is correlated with CD19 expression level and with intrinsic sensitivity of cell lines to the ADC’s warhead.

Loncastuximab tesirine was more potent than other anti-CD19 ADCs (coltuximab ravtansine, huB4-DGN462), albeit the pattern of activity across cell lines was correlated. Loncastuximab tesirine activity also largely correlated with cell line sensitivity to R-CHOP.

Combinatorial in vitro and in vivo experiments identified the benefit of adding loncastuximab tesirine to other agents, especially BCL2 and PI3K inhibitors.

**Conclusions:** Our data support the further development of loncastuximab tesirine as single agent and in combination for patients affected by mature B-cell neoplasms. The results also highlight the importance of CD19 expression, and the existence of lymphoma populations characterized by resistance to multiple therapies.

---

Despite the clear improvements achieved in the cure of patients affected by lymphoid neoplasms, novel therapeutic strategies are still needed since current therapies are not yet curative for too many persons (1-3). Antibody-drug conjugates (ADCs) represent one of the most successful therapeutic approaches introduced in clinical practice in the last 25 years (4-6). ADCs are complex compounds that contain three components: an antibody, a warhead (i.e., a cytotoxic agent) and a linker that joins the two together. ADCs enable targeted delivery of potent warheads into tumor cell using antibodies specific for tumor antigens.

Due to its pattern of expression and its biologic role in lymphocytes, the B cell marker CD19 has been heavily exploited for antibody-based therapies, including ADCs, and, more recently, for cellular therapies (5,7-14). Loncastuximab tesirine (ADCT-402) is a CD19 targeting ADC, in which the CD19-specific antibody is stochastically conjugated through a protease cleavable dipeptide linker to a pyrrolobenzodiazepine (PBD) dimer warhead (SG3199) (10). Following binding to CD19 positive cells, loncastuximab tesirine is rapidly internalized and transported to lysosomes where the linker is cleaved to release the PBD dimer SG3199 (10). In contrast with the microtubule-disrupting monomethyl auristatin E (MMAE) used in the CD30-targeting brentuximab vedotin and the CD79B-targeting polatuzumab vedotin ADCs (15,16), SG3199 belongs to a new generation of DNA cross-linking agents. SG3199 binds to guanine residues in the DNA minor groove forming covalent cross-links of the two DNA strands (17,18). Loncastuximab tesirine has been studied in various clinical trials (19-21) and, based on the results of a phase 2 study (19,22), it was recently approved in the USA and Europe for adult patients with relapsed/refractory (R/R) large B-cell lymphoma after at least two prior lines of systemic therapy (23).

Here, we assessed the anti-tumor activity of loncastuximab tesirine in a large panel of lymphoma cell lines, with a focus on the expression of its target and on the identification of active combination partners.
