## Supplementary material for "Targeting CD19-positive lymphomas with the antibody-drug conjugate (ADC) loncastuximab tesirine: preclinical evidence as single agent and as combinatorial approach": Table S1

### Sheet: Foglio1
Genomic spaces covered by the LyV4.0 ctDNA CAPP-seq assay (RefSeq NCBI 37/hg19)
chrom	start	end
1	203274670	203274750
1	27022892	27024033
1	27056139	27056356
1	27057640	27058097
1	27059164	27059285
1	27087344	27087589
1	27087872	27087966
1	27088640	27088812
1	27089461	27089778
1	27092709	27092859
1	27092945	27093059
1	27094278	27094492
1	27097607	27097819
1	27098988	27099125
1	27099300	27099480
1	27099834	27099989
1	27100068	27100210
1	27100290	27100391
1	27100817	27101713
1	27102065	27102200
1	27105511	27107249
1	117057432	117057446
1	117061850	117061891
1	117064525	117064607
1	117078584	117078852
1	117086930	117087228
1	117113522	117113596
1	23885448	23885512
1	23885615	23885919
1	226822369	226822589
1	226825377	226825453
1	226827255	226827361
1	226829619	226829828
1	226834865	226835083
1	226836370	226836474
1	226923225	226925161
1	120457926	120459319
1	115251153	115251277
1	115252187	115252351
1	115256418	115256601
1	115258668	115258783
1	39305222	39305378
1	39311608	39311761
1	39317284	39317431
1	39318043	39318162
1	39321377	39321581
1	39322548	39322756
1	39325079	39325320
1	16174560	16174647
1	16199308	16199633
1	16202694	16203175
1	16235813	16235978
1	16237593	16237798
1	16242620	16242776
1	16245418	16245548
1	16245896	16246014
1	16247362	16247480
1	16248741	16248846
1	16254583	16262763
1	16263655	16264142
1	16264304	16264503
1	16265210	16265373
1	16265788	16265924
1	2488101	2488174
1	2489162	2489275
1	2489779	2489909
1	2491259	2491419
1	2492060	2492155
1	2493109	2493256
1	2494301	2494337
1	2494584	2494714
1	234742882	234743600
1	234744190	234745240
2	198257027	198257187
2	198257694	198257914
2	198260778	198261054
2	198262707	198262842
2	198263183	198263307
2	198264777	198264892
2	198264974	198265160
2	198265437	198265662
2	198266122	198266251
2	198266464	198266614
2	198266707	198266856
2	198267278	198267552
2	198267671	198267761
2	198268307	198268490
2	198269798	198269903
2	198269997	198270198
2	198272720	198272845
2	198273091	198273307
2	198274492	198274733
2	198281463	198281637
2	198283231	198283314
2	198285150	198285268
2	198285751	198285859
2	198288530	198288700
2	198299694	198299723
2	96811100	96811200
2	65538000	65539000
2	136872436	136873511
2	48035254	48035388
2	48035465	48035568
2	48036294	48036407
2	48036736	48036848
2	48037452	48037567
2	48040370	48040518
2	48040927	48041008
2	48045915	48046005
2	48046092	48046219
2	48047498	48047597
2	48049354	48049444
2	48050279	48050501
2	48059485	48059627
2	48059708	48059819
2	48059905	48060021
2	48060100	48060211
2	48061715	48061852
2	48061924	48062012
2	48063008	48063142
2	48065995	48066144
2	48066555	48066641
2	48066778	48066910
2	48132625	48132861
2	70314873	70315948
2	61705952	61706103
2	61708317	61708418
2	61709512	61709676
2	61710089	61710228
2	61711069	61711242
2	61712900	61713099
2	61715297	61715408
2	61715720	61715908
2	61717774	61717913
2	61719167	61719335
2	61719457	61719618
2	61719699	61719885
2	61720047	61720190
2	61721026	61721228
2	61722587	61722750
2	61724011	61724144
2	61725805	61725929
2	61725997	61726050
2	61726845	61727031
2	61729128	61729177
2	61729381	61729447
2	61749743	61749820
2	61753552	61753658
2	61760904	61761034
3	47058582	47058746
3	47059126	47059231
3	47061248	47061332
3	47079154	47079269
3	47084049	47084192
3	47087975	47088113
3	47098309	47098982
3	47103651	47103838
3	47108558	47108610
3	47125208	47125874
3	47127683	47127806
3	47129601	47129739
3	47139443	47139573
3	47142946	47143047
3	47144834	47144915
3	47147485	47147612
3	47155364	47155496
3	47158111	47158246
3	47161670	47166040
3	47168136	47168155
3	47205342	47205414
3	186738656	186740656
3	187440243	187440391
3	187442726	187442868
3	187443284	187443419
3	187444516	187444688
3	187446145	187446334
3	187446835	187447811
3	187449494	187449720
3	187451318	187451483
3	187462332	187463651
3	183209712	183210018
3	183210279	183210497
3	183211864	183212071
3	183217375	183217617
3	183225844	183226298
3	183245630	183245800
3	183273146	183273443
3	38180150	38180521
3	38181352	38181491
3	38181876	38182085
3	38182245	38182341
3	38182620	38182779
3	178916611	178916967
3	178917475	178917689
3	178919075	178919330
3	178921329	178921579
3	178922288	178922378
3	178927380	178927490
3	178927971	178928128
3	178928216	178928355
3	178935995	178936124
3	178936981	178937067
3	178937356	178937525
3	178937734	178937842
3	178938771	178938947
3	178941866	178941977
3	178942485	178942611
3	178943747	178943830
3	178947057	178947232
3	178947789	178947911
3	178948010	178948166
3	178951879	178952154
3	176743283	176743314
3	176744158	176744264
3	176750756	176750926
3	176751983	176752115
3	176755883	176755962
3	176756098	176756224
3	176763914	176763979
3	176765085	176765187
3	176765271	176765339
3	176767782	176767928
3	176768263	176768400
3	176769289	176769516
3	176771558	176771708
3	176782705	176782767
3	50368011	50368158
3	50368764	50368880
3	50368989	50369287
3	50369480	50369585
3	50375335	50375454
3	50377986	50378236
4	94939670	94941670
4	153244030	153244303
4	153245333	153245548
4	153247155	153247385
4	153249357	153249543
4	153250821	153250939
4	153251881	153252022
4	153253745	153253873
4	153258951	153259090
4	153268079	153268225
4	153271191	153271278
4	153332452	153332957
4	40198526	40200526
4	106155097	106158510
4	106162493	106162588
4	106163988	106164086
4	106164724	106164937
4	106180773	106180928
4	106182913	106183007
4	106190764	106190906
4	106193718	106194077
4	106196202	106197678
4	1902379	1902980
4	1905940	1906107
4	1918595	1918766
4	1919865	1920352
4	1932350	1932499
4	1936868	1936991
4	1940175	1940261
4	1941378	1941507
4	1952796	1952932
4	1953832	1953960
4	1955048	1955253
4	1956885	1957069
4	1957417	1957578
4	1957707	1957917
4	1959657	1959765
4	1961195	1961469
4	1962759	1962880
4	1976587	1976733
4	1977018	1977129
4	1978199	1978408
4	1980362	1980638
5	149789332	149791332
6	31548340	31548550
6	87865310	87865479
6	87925619	87925777
6	87926015	87926097
6	87928312	87928451
6	87943041	87943247
6	87953191	87953331
6	87955219	87955364
6	87964366	87971519
6	134493500	134494290
6	91003461	91005461
6	14117450	14118864
6	26124350	26124450
6	90059619	90061619
6	41903675	41903847
6	41904294	41904435
6	41904970	41905134
6	41908105	41908325
6	41909187	41909389
6	26056012	26056658
6	26156616	26157280
6	26031875	26032290
6	393150	393370
6	394818	395009
6	395844	395937
6	397105	397254
6	398825	398937
6	401421	401779
6	405015	405132
6	407452	407600
6	44226953	44227023
6	44227777	44228021
6	44228185	44228278
6	44229360	44229587
6	44230294	44230401
6	44232716	44233502
6	37138349	37138435
6	37138546	37138657
6	37138754	37138809
6	37138898	37139269
6	37140769	37140950
6	37141707	37141869
6	37137985	37138348
6	106534426	106534472
6	106536073	106536326
6	106543487	106543611
6	106547172	106547429
6	106552697	106553810
6	106554243	106554376
6	106554783	106555363
6	3077055	3077223
6	3078010	3078171
6	3081210	3081352
6	3083316	3083549
6	3085490	3085644
6	3089812	3089893
6	3104456	3104551
6	3105713	3106287
6	3111034	3111191
6	3113284	3113575
6	138192362	138192661
6	138195979	138196174
6	138196822	138196974
6	138197130	138197305
6	138198210	138198395
6	138199566	138200490
6	138201205	138201391
6	138202169	138202458
6	36651878	36652323
6	36653527	36653577
7	140434394	140434572
7	140439609	140439748
7	140449084	140449220
7	140453072	140453195
7	140453984	140454035
7	140476709	140476890
7	140477788	140477877
7	140481373	140481495
7	140482818	140482959
7	140487345	140487386
7	140494105	140494269
7	140500159	140500283
7	140501209	140501362
7	140507757	140507864
7	140508689	140508797
7	140534406	140534674
7	140549908	140550014
7	140624363	140624505
7	2946269	2946478
7	2949681	2949801
7	2951803	2951932
7	2952918	2953102
7	2954868	2955008
7	2956921	2957021
7	2958122	2958223
7	2959003	2959248
7	2962265	2962396
7	2962763	2962969
7	2963864	2964001
7	2966370	2966427
7	2968229	2968334
7	2969623	2969710
7	2972166	2972222
7	2974084	2974265
7	2976668	2976870
7	2977538	2977668
7	2978310	2978467
7	2979380	2979564
7	2983843	2984173
7	2985450	2985592
7	2987206	2987423
7	2998131	2998142
7	80276054	80276178
7	80285853	80286018
7	80290376	80290528
7	80292303	80292487
7	80293719	80293815
7	80295756	80295807
7	80299266	80299340
7	80300290	80300482
7	80301235	80301358
7	80302083	80302161
7	80302668	80302727
7	80303296	80303465
7	148504735	148504800
7	148506160	148506249
7	148506399	148506484
7	148507422	148507508
7	148508714	148508814
7	148511048	148511231
7	148512003	148512133
7	148512595	148512640
7	148513773	148513872
7	148514311	148514485
7	148514966	148515211
7	148516685	148516781
7	148523543	148523726
7	148524253	148524360
7	148525829	148525974
7	148526817	148526942
7	148529723	148529844
7	148543559	148543692
7	148544271	148544392
7	124464013	124464130
7	124465303	124465413
7	124467265	124467361
7	124469305	124469398
7	124475330	124475470
7	124481024	124481234
7	124482858	124483019
7	124486993	124487054
7	124491923	124492007
7	124493023	124493194
7	124499008	124499168
7	124503401	124503696
7	124510962	124511097
7	124532317	124532436
7	124537216	124537229
7	98509642	98509838
8	42129616	42129725
8	42146149	42146248
8	42147671	42147793
8	42150958	42151032
8	42162702	42162795
8	42163858	42163952
8	42166416	42166545
8	42171837	42171949
8	42173725	42173859
8	42174225	42174424
8	42175172	42175291
8	42176067	42176195
8	42176785	42176941
8	42177100	42177166
8	42178250	42178364
8	42179411	42179465
8	42179569	42179673
8	42179862	42180014
8	42183485	42183617
8	42186639	42186734
8	42188429	42188499
8	128748837	128748871
8	128750491	128751267
8	128752639	128753206
8	128747764	128748836
8	113323204	113323397
9	8317874	8317944
9	8319829	8319968
9	8331580	8331738
9	8338920	8339049
9	8340341	8340471
9	8341088	8341270
9	8341691	8341980
9	8375934	8376092
9	8376605	8376728
9	8389230	8389409
9	8404535	8404662
9	8436590	8436691
9	8449723	8449839
9	8460409	8460573
9	8465464	8465677
9	8470993	8471087
9	8484117	8484380
9	8485225	8485326
9	8485760	8486351
9	8492860	8492981
9	8497240	8497270
9	8499645	8499842
9	8500752	8501061
9	8504259	8504407
9	8507299	8507436
9	8517846	8518431
9	8521275	8521548
9	8523511	8523526
9	8524923	8525037
9	8526625	8526646
9	8527343	8527355
9	8528589	8528781
9	8633315	8633460
9	8636697	8636846
9	8733778	8733843
9	37031476	37034476
9	36840557	36840635
9	36846838	36846928
9	36881999	36882104
9	36923350	36923483
9	36966544	36966723
9	37002643	37002775
9	37006468	37006536
9	37014992	37015193
9	37020631	37020800
9	37033981	37034028
9	37422180	37422980
9	139388893	139390524
9	139390520	139392012
9	139793190	139793382
9	139794043	139794126
9	139794871	139794974
9	139802519	139802685
9	139804369	139804448
9	139810990	139811069
9	139814683	139814969
9	139815487	139815669
9	139818301	139818454
9	139820132	139820355
9	21968227	21968241
9	21970900	21971207
9	21974676	21974826
9	22005985	22006246
9	22008796	22008952
10	64572964	64574230
10	64575618	64575791
10	123239368	123239537
10	123243209	123243319
10	123244906	123245048
10	123246865	123246940
10	123247502	123247629
10	123256043	123256238
10	123258006	123258121
10	123260337	123260463
10	123263301	123263457
10	123274628	123274835
10	123278193	123278345
10	123279490	123279685
10	123298103	123298231
10	123310801	123310975
10	123324013	123324095
10	123324949	123325220
10	123353220	123353333
11	62559947	62559988
11	62560111	62560175
11	62561728	62561914
11	62562405	62562481
11	62563371	62563417
11	62563536	62563655
11	62563757	62563819
11	62563930	62564041
11	62564653	62564712
11	62564788	62564860
11	62566009	62566049
11	62567847	62567960
11	62568564	62568675
11	62568799	62568891
11	62569032	62569105
11	62569209	62569293
11	62569412	62569520
11	62569647	62569734
11	62570889	62571046
11	62571262	62571452
11	62572799	62572828
11	128389161	128391161
11	60223270	60223470
11	111247156	111248156
11	108098349	108098425
11	108098500	108098617
11	108099902	108100052
11	108106394	108106563
11	108114677	108114847
11	108115512	108115755
11	108117688	108117856
11	108119657	108119831
11	108121425	108121801
11	108122561	108122760
11	108123541	108123641
11	108124538	108124768
11	108126939	108127069
11	108128205	108128335
11	108129710	108129804
11	108137895	108138071
11	108139134	108139338
11	108141788	108141875
11	108141975	108142135
11	108143256	108143336
11	108143446	108143581
11	108150215	108150337
11	108151719	108151897
11	108153434	108153608
11	108154951	108155202
11	108158324	108158444
11	108159701	108159832
11	108160326	108160530
11	108163343	108163522
11	108164037	108164206
11	108165651	108165788
11	108168011	108168111
11	108170438	108170614
11	108172372	108172518
11	108173577	108173758
11	108175399	108175581
11	108178621	108178713
11	108180884	108181044
11	108183135	108183227
11	108186547	108186640
11	108186735	108186842
11	108188097	108188250
11	108190678	108190787
11	108192025	108192149
11	108196034	108196273
11	108196782	108196954
11	108198369	108198487
11	108199745	108199967
11	108200938	108201150
11	108202168	108202286
11	108202603	108202766
11	108203486	108203629
11	108204610	108204697
11	108205693	108205838
11	108206569	108206690
11	108213946	108214100
11	108216467	108216637
11	108218003	108218094
11	108224490	108224609
11	108225535	108225603
11	108235806	108235947
11	108236049	108236237
11	102195238	102196095
11	102196194	102196298
11	102198780	102198863
11	102199625	102199678
11	102201727	102201974
11	102206694	102206953
11	102207488	102207534
11	102207637	102207835
11	69456079	69456281
11	69457796	69458016
11	69458597	69458761
11	69462759	69462912
11	69465883	69466052
11	94501675	94501728
11	94528174	94528328
11	94532553	94533479
11	94554693	94554989
11	94563213	94563362
11	94564615	94564709
11	94583276	94583426
11	94587095	94587249
11	94592687	94592882
11	94597897	94598027
11	94599104	94599335
11	94602360	94602640
11	94603851	94603962
11	60229847	60230008
11	60230472	60230596
11	60231758	60231819
11	60233391	60233632
11	60234429	60234535
11	60235720	60235941
11	47376777	47377099
11	47380392	47380559
11	47381401	47381593
11	47397181	47397285
11	47399857	47399904
12	56992401	56992569
12	56992650	56992797
12	56992911	56993144
12	56993484	56993634
12	56993746	56993882
12	56993983	56994276
12	56994463	56994618
12	56994725	56994884
12	56994962	56995188
12	56995328	56995978
12	56996495	56996643
12	56997141	56997204
12	56997302	56997486
12	56997999	56998077
12	56998367	56998585
12	56998855	56999113
12	56999612	56999849
12	57000029	57000098
12	57000415	57000519
12	57003518	57003732
12	57003896	57004001
12	57004191	57004303
12	57005355	57005419
12	57005555	57006032
12	57006797	57007019
12	57007735	57007924
12	57008796	57009393
12	57011177	57011318
12	57029964	57029969
12	112856915	112856931
12	112884078	112884204
12	112888120	112888318
12	112890997	112891193
12	112892366	112892486
12	112893752	112893869
12	112910746	112910846
12	112915453	112915536
12	112915659	112915821
12	112919876	112920011
12	112924277	112924435
12	112926245	112926316
12	112926826	112926981
12	112939946	112940062
12	112942497	112942568
12	113516324	113518324
12	113495997	113496258
12	113515227	113515912
12	113530965	113531030
12	113531342	113531507
12	113531841	113531906
12	113532592	113532754
12	113532845	113533010
12	113533128	113533221
12	113534518	113534744
12	122459997	122460091
12	122468604	122468689
12	122473235	122473335
12	122481790	122481961
12	122492709	122492897
12	122496996	122497069
12	25205150	25206240
12	92537853	92538225
12	92539161	92539313
12	4383204	4383403
12	4385168	4385388
12	4387923	4388087
12	4398005	4398158
12	4409023	4409177
12	49415560	49415657
12	49415823	49415936
12	49416060	49416138
12	49416370	49416660
12	49418358	49418493
12	49418590	49418731
12	49419962	49421107
12	49421583	49421715
12	49421789	49421926
12	49422608	49422743
12	49422841	49423021
12	49423181	49423261
12	49424060	49424224
12	49424381	49424553
12	49424673	49424818
12	49424955	49427749
12	49427847	49428084
12	49428190	49428261
12	49428362	49428451
12	49428592	49428720
12	49430905	49432774
12	49433002	49433143
12	49433215	49433402
12	49433504	49435320
12	49435435	49435490
12	49435697	49435775
12	49435869	49436115
12	49436341	49436430
12	49436521	49436663
12	49436856	49436971
12	49437143	49437213
12	49437415	49437567
12	49437648	49437783
12	49437980	49438089
12	49438183	49438307
12	49438524	49438750
12	49439700	49439752
12	49439845	49439959
12	49440040	49440209
12	49440389	49440575
12	49441745	49441854
12	49442439	49442554
12	49442885	49443003
12	49443462	49444575
12	49444666	49446209
12	49446344	49446494
12	49446695	49446857
12	49446987	49447106
12	49447256	49447426
12	49447758	49447925
12	49448087	49448201
12	49448308	49448536
12	49448680	49448811
12	49449056	49449109
12	25368372	25368496
12	25378545	25378709
12	25380165	25380348
12	25398205	25398320
12	57490352	57490546
12	57490630	57490763
12	57490848	57490918
12	57492285	57492382
12	57492572	57492687
12	57492795	57492863
12	57493074	57493225
12	57493547	57493688
12	57493776	57493875
12	57496070	57496281
12	57496609	57496706
12	57498244	57498371
12	57498506	57498598
12	57498931	57499124
12	57499248	57499384
12	57499971	57500124
12	57500308	57500365
12	57500473	57500616
12	57501011	57501099
12	57501385	57501528
12	57501943	57502063
12	12870773	12871248
12	12871758	12871880
12	111087214	111087282
12	111087970	111088087
12	111089019	111089255
12	111093036	111093145
12	111098966	111099255
12	111121027	111121050
13	41133657	41134999
13	41239717	41240351
13	48878048	48878187
13	48881413	48881544
13	48916732	48916852
13	48919213	48919337
13	48921958	48922001
13	48923089	48923161
13	48934150	48934265
13	48936948	48937095
13	48939027	48939109
13	48941627	48941741
13	48942660	48942742
13	48947538	48947630
13	48951051	48951172
13	48953727	48953788
13	48954186	48954222
13	48954298	48954379
13	48955380	48955581
13	49027126	49027249
13	49030337	49030487
13	49033821	49033971
13	49037864	49037973
13	49039131	49039249
13	49039338	49039506
13	49047493	49047528
13	49050834	49050981
13	49051488	49051540
13	49054131	49054209
14	96177533	96179533
14	103336536	103336785
14	103338251	103338307
14	103341958	103342067
14	103342692	103342864
14	103352523	103352608
14	103355894	103355973
14	103357659	103357756
14	103363595	103363740
14	103369589	103369768
14	103371547	103372123
14	35871216	35871268
14	35871597	35871871
14	35871974	35872067
14	35872353	35872568
14	35872893	35873006
14	35873621	35873852
15	93444467	93444531
15	93467549	93467784
15	93470472	93470562
15	93472258	93472323
15	93480746	93480857
15	93482806	93482950
15	93485050	93485187
15	93486071	93486300
15	93487643	93487747
15	93489049	93489097
15	93489266	93489448
15	93492180	93492308
15	93496585	93496805
15	93498651	93498744
15	93499687	93499881
15	93510553	93510745
15	93514993	93515159
15	93515493	93515649
15	93518107	93518182
15	93521462	93521615
15	93522363	93522515
15	93524043	93524143
15	93524593	93524689
15	93527558	93527732
15	93528726	93528905
15	93534704	93534749
15	93536087	93536230
15	93540185	93540327
15	93540481	93540635
15	93541727	93541853
15	93543740	93543872
15	93545405	93545549
15	93547845	93547983
15	93552373	93552555
15	93555573	93555676
15	93557924	93558141
15	93563240	93563490
15	93567600	93567935
15	41961092	41962158
15	41988271	41989223
15	41991059	41991141
15	41991260	41991359
15	41999924	42000059
15	42000300	42000408
15	42002887	42003549
15	42005347	42005696
15	42019376	42019606
15	42021360	42021549
15	42026718	42026794
15	42028377	42028898
15	42032249	42032403
15	42034742	42035372
15	42040833	42041127
15	42041307	42042815
15	42046633	42046767
15	42049984	42050039
15	42052519	42052729
15	42053935	42054050
15	42054325	42054562
15	42057082	42057262
15	42058200	42059478
15	45003662	45003744
15	45003745	45003813
15	45007618	45007901
15	45008524	45008542
15	66679683	66679767
15	66727362	66727577
15	66729081	66729232
15	66735615	66735697
15	66736991	66737047
15	66774090	66774219
15	66777325	66777531
15	66779563	66779632
15	66781550	66781616
15	66782053	66782103
15	66782837	66782955
15	75664317	75664552
15	75668003	75668215
15	75672967	75673066
15	75673951	75674048
15	75676602	75676780
15	75681990	75682164
15	75684580	75685158
15	75687018	75687206
15	75688596	75688839
15	75692378	75692499
15	75693068	75693283
15	75694190	75694313
15	75699393	75699487
15	75702174	75702334
15	75702472	75702629
15	75703830	75704086
15	75705101	75705388
15	75706543	75706654
15	75714985	75715166
15	75722525	75722718
16	11347039	11348699
16	11348699	11349335
16	10971185	10971241
16	10989136	10989287
16	10989523	10989623
16	10992524	10992591
16	10992779	10992861
16	10995368	10995417
16	10995892	10996043
16	10996512	10996660
16	10997585	10997754
16	10998598	10998671
16	11000353	11002008
16	11002883	11003046
16	11004042	11004118
16	11009424	11009509
16	11010221	11010318
16	11012294	11012385
16	11016021	11016109
16	11016261	11016349
16	11017082	11017162
16	3777716	3779877
16	3781190	3781476
16	3781774	3781940
16	3786034	3786206
16	3786648	3786818
16	3788557	3788675
16	3789576	3789727
16	3790397	3790552
16	3794892	3794964
16	3795275	3795357
16	3799625	3799686
16	3801724	3801809
16	3807286	3807379
16	3807807	3808051
16	3808852	3808975
16	3817718	3817912
16	3819172	3819356
16	3820568	3820989
16	3823749	3823933
16	3824567	3824696
16	3827611	3827660
16	3828009	3828185
16	3828698	3828820
16	3830730	3830881
16	3831202	3831309
16	3832682	3832929
16	3841979	3842097
16	3843384	3843629
16	3860601	3860782
16	3900295	3901012
16	3929830	3929919
16	85936619	85936797
16	85942593	85942781
16	85945173	85945266
16	85946734	85946844
16	85948076	85948128
16	85952020	85952411
16	85953712	85953832
16	85954709	85954890
16	81819592	81819789
16	81888046	81888194
16	81891865	81891963
16	81892718	81892770
16	81902816	81902905
16	81904454	81904542
16	81914512	81914560
16	81916871	81916948
16	81922774	81922880
16	81925074	81925197
16	81927311	81927401
16	81929409	81929534
16	81934214	81934387
16	81939005	81939114
16	81941287	81941381
16	81942018	81942198
16	81944122	81944327
16	81946199	81946323
16	81953086	81953271
16	81954800	81954876
16	81957087	81957201
16	81960684	81960785
16	81962160	81962231
16	81965099	81965261
16	81968031	81968138
16	81969771	81969985
16	81971360	81971510
16	81972403	81972522
16	81973494	81973666
16	81979777	81979870
16	81990297	81990486
16	81991558	81991605
16	27351524	27351596
16	27353439	27353582
16	27356187	27356343
16	27357785	27357941
16	27363858	27364019
16	27367126	27367230
16	27370234	27370317
16	27372084	27372138
16	27373570	27375151
17	37922042	37922748
17	37933902	37934022
17	37944509	37944629
17	37947667	37947838
17	37948924	37949188
17	37985638	37985743
17	37988349	37988406
17	38020371	38020379
17	62006583	62006686
17	62006791	62006837
17	62007127	62007250
17	62007431	62007747
17	62008692	62008750
17	62009552	62009623
17	63010372	63010949
17	63014368	63014423
17	63049617	63049848
17	63052426	63052713
17	43342000	43342169
17	43342527	43342632
17	43343901	43344050
17	43344456	43344567
17	43344770	43345128
17	43347777	43347932
17	43348422	43348590
17	43350867	43350976
17	43351487	43351623
17	43351828	43351962
17	43362176	43362318
17	43363795	43364294
17	43364292	43364413
17	43364517	43364732
17	43366599	43366673
17	43367853	43368113
17	40467760	40467820
17	40468804	40468921
17	40469197	40469244
17	40474297	40474514
17	40475019	40475163
17	40475275	40475374
17	40475588	40475645
17	40476726	40476866
17	40476978	40477081
17	40478131	40478219
17	40481425	40481477
17	40481569	40481667
17	40481762	40481796
17	40483487	40483551
17	40485688	40485785
17	40485906	40486069
17	40489450	40489606
17	40489778	40489877
17	40490746	40490832
17	40491329	40491429
17	40497574	40497677
17	40498584	40498733
17	40500404	40500536
17	7572924	7573010
17	7573924	7574035
17	7576850	7576928
17	7577016	7577157
17	7577496	7577610
17	7578174	7578291
17	7578368	7578556
17	7579309	7579592
17	7579697	7579723
17	7579836	7579914
18	60795855	60795994
18	60985312	60985901
18	60985901	60986613
19	1438424	1438429
19	1438804	1438893
19	1440016	1440254
19	1440346	1440461
19	2476356	2476402
19	2476525	2476630
19	2477025	2477251
19	2477484	2477599
19	54646714	54646741
19	54646853	54646924
19	54647176	54647254
19	54647394	54647487
19	54647740	54647872
19	54647971	54648070
19	54649332	54649555
19	54649644	54649781
19	54650335	54650395
19	54651881	54652272
19	54652353	54652480
19	54653293	54653495
19	54655961	54656064
19	54656163	54656365
19	54656602	54656738
19	54657450	54657579
19	54659045	54659145
19	6586028	6586418
19	6590111	6590149
19	6590849	6591015
19	42381372	42381455
19	42383057	42383361
19	42383602	42383725
19	42384734	42384807
19	42384931	42385049
19	16435732	16435811
19	16436024	16436845
19	16437664	16437844
19	19256603	19256833
19	19257079	19257195
19	19257361	19257459
19	19257548	19257686
19	19257842	19257994
19	19258504	19258643
19	19260032	19260240
19	19261488	19261546
19	10334517	10335583
19	1611703	1611850
19	1612203	1612434
19	1615682	1615822
19	1619107	1619235
19	1619312	1619475
19	1619776	1619854
19	1620964	1621047
19	1621129	1621192
19	1621834	1621971
19	1622050	1622224
19	1622309	1622416
19	1623947	1624001
19	1625572	1625709
19	1627355	1627427
19	1632034	1632117
19	1632328	1632406
19	1646351	1646428
19	1650173	1650249
19	9021051	9021186
19	49838797	49838868
19	49838968	49839045
19	49840163	49840292
19	49840401	49840480
19	49841179	49841288
19	49841954	49842195
19	49842584	49842672
19	49843505	49843585
20	30946578	30946637
20	30954185	30954271
20	30956816	30956928
20	31015929	31016053
20	31016126	31016227
20	31017139	31017236
20	31017702	31017858
20	31019122	31019289
20	31019384	31019484
20	31020681	31020790
20	31021085	31021722
20	31022233	31025141
20	35521334	35521471
20	35526223	35526364
20	35526841	35526949
20	35532558	35532654
20	35533765	35533908
20	35539619	35539738
20	35540862	35540957
20	35545123	35545235
20	35545350	35545454
20	35547765	35547924
20	35555583	35555657
20	35559161	35559280
20	35563430	35563594
20	35569440	35569516
20	35575139	35575209
20	35579837	35580046
20	49127064	49127129
20	49177898	49177992
20	49181504	49181608
20	49184915	49185017
20	49191052	49191193
20	49194955	49195168
20	49195703	49195868
20	49196238	49196465
20	49197800	49197999
20	49199227	49199252
20	46130550	46131756
20	52188280	52188394
20	52192263	52193821
20	52194870	52194991
20	52197997	52199367
20	55966635	55966876
20	55967707	55967835
20	55968332	55968391
20	55982596	55982904
22	29083884	29083976
22	29085121	29085205
22	29090018	29090107
22	29091113	29091232
22	29091696	29091863
22	29092887	29092977
22	29095824	29095927
22	29099491	29099556
22	29105992	29106049
22	29107895	29108007
22	29115381	29115475
22	29120963	29121114
22	29121229	29121357
22	29126406	29126538
22	29130389	29130709
22	23230339	23230441
22	23230440	23235850
22	23237553	23237874
22	41489006	41489104
22	41513188	41513827
22	41521865	41522046
22	41523488	41523754
22	41525891	41526009
22	41527389	41527639
22	41531814	41531912
22	41533654	41533796
22	41536141	41536263
22	41537049	41537228
22	41542740	41542822
22	41543838	41543952
22	41545039	41545181
22	41545762	41546204
22	41547834	41548018
22	41548207	41548356
22	41550996	41551119
22	41553170	41553414
22	41554413	41554506
22	41556643	41556728
22	41558724	41558785
22	41560054	41560136
22	41562600	41562672
22	41564450	41564605
22	41564722	41564873
22	41565504	41565622
22	41566407	41566577
22	41568500	41568669
22	41569624	41569790
22	41572248	41572534
22	41572774	41574962
22	37318247	37318327
22	37319283	37319411
22	37322026	37322221
22	37325441	37325603
22	37325678	37325851
22	37326414	37326554
22	37326712	37326874
22	37328804	37328948
22	37329871	37330038
22	37331390	37331485
22	37331669	37331731
22	37332588	37332696
22	37333416	37334546
X	33293808	33295808
X	41193505	41193552
X	41196659	41196720
X	41198287	41198338
X	41200735	41200871
X	41201746	41201908
X	41201988	41202091
X	41202467	41202606
X	41202988	41203077
X	41203281	41203383
X	41203490	41203654
X	41204431	41204579
X	41204655	41204803
X	41205480	41205665
X	41205756	41205877
X	41206110	41206267
X	41206563	41206706
X	41206891	41206972
X	70338604	70338705
X	70339221	70339329
X	70339534	70339729
X	70339862	70340022
X	70340819	70341004
X	70341175	70341289
X	70341410	70341668
X	70342048	70342198
X	70342356	70342459
X	70342586	70342726
X	70342943	70343078
X	70343442	70343572
X	70344007	70344240
X	70344612	70344696
X	70344824	70344998
X	70345199	70345347
X	70345511	70345565
X	70345884	70346006
X	70346189	70346336
X	70346817	70346984
X	70347184	70347319
X	70347741	70347972
X	70348144	70348292
X	70348446	70348570
X	70348962	70349067
X	70349164	70349281
X	70349528	70349707
X	70349883	70350066
X	70351398	70351473
X	70351921	70352058
X	70352225	70352390
X	70352693	70352808
X	70352971	70353064
X	70354205	70354318
X	70354561	70354700
X	70354940	70355105
X	70356129	70356507
X	70356727	70356881
X	70357035	70357235
X	70357406	70357487
X	70357574	70357795
X	70360483	70360709
X	70361078	70361222
X	70361731	70361816
X	70362023	70362068
X	76763828	76764109
X	76776264	76776396
X	76776879	76776978
X	76777739	76777868
X	76778728	76778881
X	76812920	76813118
X	76814138	76814319
X	76829713	76829825
X	76845302	76845412
X	76849164	76849321
X	76854878	76855051
X	76855199	76855291
X	76855901	76856035
X	76872079	76872200
X	76874272	76874451
X	76875861	76876002
X	76888693	76888874
X	76889052	76889202
X	76890083	76890196
X	76891404	76891549
X	76907602	76907845
X	76909586	76909692
X	76912048	76912145
X	76918869	76919049
X	76920132	76920269
X	76931719	76931795
X	76937010	76940087
X	76940429	76940500
X	76944309	76944422
X	76949311	76949428
X	76952063	76952194
X	76953069	76953125
X	76954060	76954119
X	76972606	76972722
X	77041466	77041487
X	154299802	154299927
X	154300600	154300620
X	154301650	154301708
X	154305443	154305566
X	154306889	154306980
X	154317536	154317628
X	154319057	154319116
X	154327588	154327666
X	154344330	154344465
X	154344984	154345031
X	154348272	154348425
X	39911359	39911655
X	39913136	39913297
X	39913506	39913588
X	39914618	39914768
X	39916405	39916576
X	39921389	39921648
X	39921996	39922326
X	39922858	39923207
X	39923586	39923854
X	39930223	39930414
X	39930887	39930945
X	39931599	39934435
X	39935704	39935787
X	39937094	39937184
X	100604870	100604946
X	100608179	100608341
X	100608855	100608978
X	100609615	100609684
X	100611037	100611258
X	100611769	100611945
X	100612494	100612573
X	100613295	100613427
X	100613602	100613686
X	100614278	100614337
X	100615073	100615140
X	100615553	100615745
X	100617158	100617230
X	100617546	100617679
X	100624983	100625069
X	100626618	100626691
X	100629521	100629624
X	100630129	100630274
X	153277307	153277370
X	153277977	153278131
X	153278491	153278886
X	153279490	153279731
X	153281480	153281550
X	153281885	153282097
X	153282397	153282520
X	153283454	153283573
X	153283739	153283808
X	153284047	153284240
X	153284423	153284531
X	153284645	153284781
X	153284879	153285051
X	153285125	153285265
X	1584369	1585453
X	70460763	70460960
X	70461074	70461196
X	70462017	70462276
X	70462817	70462936
X	70463676	70463832
X	70464149	70464322
X	70464637	70464745
X	70465186	70465337
X	70465515	70465694
X	70465833	70465950
X	70466200	70466364
X	70466442	70466544
X	70467192	70467362
X	70467581	70467758
X	70468009	70468164
X	70468285	70468376
X	70468533	70468653
X	70468866	70469021
X	70469308	70469531
X	70469873	70470055
X	70470279	70470578
X	70471025	70471096
X	70471405	70471453
X	70472436	70473107
X	135956298	135956613
X	135957627	135957746
